# HlyF, an underestimated virulence factor of uropathogenic *Escherichia coli*

**DOI:** 10.1101/2023.04.27.538512

**Authors:** Camille V. Chagneau, Delphine Payros, Audrey Goman, Cécile Goursat, Laure David, Miki Okuno, Pierre-Jean Bordignon, Carine Séguy, Clémence Massip, Priscilla Branchu, Yoshitoshi Ogura, Jean-Philippe Nougayrède, Marc Marenda, Eric Oswald

**Affiliations:** Digestive Health Research Institute (IRSD), INSERM, Université de Toulouse, INRAE, ENVT, UPS, Toulouse, France; CHU Toulouse, Hôpital Purpan, Service de Bactériologie-Hygiène, Toulouse, France; Division of Microbiology, Department of Infectious Medicine, Kurume University School of Medicine, Kurume, Japan; Faculty of Science, University of Melbourne, Melbourne, Australia

**Author notes:** corresponding author, Pr Eric Oswald, Institut de recherche en santé digestive, CHU Purpan – Place Baylac, CS 60039, 31024 TOULOUSE CEDEX 3, France.

**Keywords:** uropathogenic *E. coli*, urinary tract infections, HlyF, ColV plasmids

## Abstract

Urinary tract infections (UTIs) are predominantly caused by uropathogenic *Escherichia coli* (UPEC). By analysing a representative collection of UPEC strains from community-acquired infections, we showed that 20 % of these strains had the ability to produce the protein HlyF. These *hlyF*+ UPEC strains were the most virulent, mostly responsible for pyelonephritis, often with bloodstream infections. Using a mouse model of UTI, we showed that HlyF was associated with the ability of UPEC to develop a urosepsis, with the presence of bacteria in the spleen and an exacerbated inflammatory response. In contrast to archetypical UPEC strains, *hlyF*+ UPEC strains are not restricted to phylogroup B2 and harbor a specific repertoire of virulence factors reflecting the fact that HlyF is encoded by conjugative ColV-like plasmids. These plasmids also carry antimicrobial resistance genes, which may facilitate their selection and spreading amongst people receiving antimicrobial therapy. Overall, our data suggest that HlyF is a virulence factor in UPEC and spreading of ColV-like plasmids encoding *hlyF* warrants further investigation.
