## Supplementary material for "HlyF, an underestimated virulence factor of uropathogenic *Escherichia coli*": Table S1

### Sheet: Table S1
	Supplementary Table S1.
	Clinical scoring by a blinded examiner
	Feature scored	Severity	Score
	Behaviour in the cage	normal, exploratory	0
		intermediate	1
		no motion	2
	Posture during handling	normal	0
		intermediate	1
		prostrate, curled up	2
	Appearance of the fur	normal	0
		intermediate	1
		ruffled	2
	Appearance of the face	normal	0
		intermediate	1
		grimace	2
	Appearance of the eyes	open	0
		intermediate	1
		closed	2
	Body temperature	normal	0
		intermediate	1
		cold	2
		Highest score	12
